# Resolving the origins of secretory products and anthelmintic responses in a human parasitic nematode at single-cell resolution

**DOI:** 10.1101/2022.08.30.505865

**Authors:** Clair R. Henthorn, Paul M. Airs, Emma K. Neumann, Mostafa Zamanian

## Abstract

Nematode excretory-secretory (ES) products are essential for the establishment and maintenance of infections in mammals and are valued as therapeutic and diagnostic targets. While parasite effector proteins contribute to host immune evasion and anthelmintics have been shown to modulate secretory behaviors, little is known about the cellular origins of ES products or the tissue distributions of drug targets. We leveraged single-cell approaches in the human parasite *Brugia malayi* to generate an annotated cell expression atlas of microfilariae. We show that prominent antigens are transcriptionally derived from both secretory and non-secretory cell and tissue types, and anthelmintic targets display distinct expression patterns across neuronal, muscular, and other cell types. While the major classes of anthelmintics do not affect the viability of isolated cells at pharmacological concentrations, we observe cell-specific transcriptional shifts in response to ivermectin. Finally, we introduce a microfilariae cell culture model to enable future functional studies of parasitic nematode cells. We expect these methods to be readily adaptable to other parasitic nematode species and stages.
