## Supplementary material for "Resolving the origins of secretory products and anthelmintic responses in a human parasitic nematode at single-cell resolution": Fig3-D1

gene_id
WBGene00221383
WBGene00224343
WBGene00268740
WBGene00220541
WBGene00234287
WBGene00222775
WBGene00233113
WBGene00233164
WBGene00225480
WBGene00220777
WBGene00234260
WBGene00222498
WBGene00227374
WBGene00225148
WBGene00268826
WBGene00268455
WBGene00233759
WBGene00227744
WBGene00220621
WBGene00234771
WBGene00268499
WBGene00268503
WBGene00225197
WBGene00220925
WBGene00268539
WBGene00235417
WBGene00249823
WBGene00222591
WBGene00224301
WBGene00225357
WBGene00236704
WBGene00268448
WBGene00268336
WBGene00226495
WBGene00230418
WBGene00231167
WBGene00224832
WBGene00229904
WBGene00223426
WBGene00269102
WBGene00230035
WBGene00225712
WBGene00249811
WBGene00226028
WBGene00269170
WBGene00229187
WBGene00234336
WBGene00229513
WBGene00226405
WBGene00229402
WBGene00220391
WBGene00229191
WBGene00222943
WBGene00229017
WBGene00230719
WBGene00227474
WBGene00230245
WBGene00230234
WBGene00227694
WBGene00227034
WBGene00227280
WBGene00228763
WBGene00235065
WBGene00222952
WBGene00228960
WBGene00224858
WBGene00230604
WBGene00220636
WBGene00225140
WBGene00230084
WBGene00235415
WBGene00222585
WBGene00255592
WBGene00234584
WBGene00228230
WBGene00223003
WBGene00222752
WBGene00220537
