## Supplementary material for "Resolving the origins of secretory products and anthelmintic responses in a human parasitic nematode at single-cell resolution": Fig3-D2

gene_id	utBM_p_val	utBM_avg_log2FC	utBM_pct.1	utBM_pct.2	utBM_p_val_adj	tBM_p_val	tBM_avg_log2FC	tBM_pct.1	tBM_pct.2	tBM_p_val_adj	max_pval	minimump_p_val	Gene.name	Description
WBGene00268804	0	2.330486168	0.125	0.002	0	0	2.113614	0.132	0.002	0	0	0	Bm17662	Is predicted to encode a protein with the following domains: Zinc finger C2H2-type and Zinc finger C2H2 superfamily.
WBGene00268455	0	2.577696202	0.151	0.002	0	0	2.438414293	0.157	0.003	0	0	0	Bm17312	Is predicted to encode a protein with the following domains: Zinc finger C2H2-type and Zinc finger C2H2 superfamily.
WBGene00229963	0	5.25890717	0.598	0.019	0	0	4.640462536	0.667	0.051	0	0	0	Bm9702
WBGene00228775	0	6.235559271	0.849	0.051	0	0	4.946662205	0.883	0.164	0	0	0	Bm8514	Is affected by ivermectin based on RNA-seq studies.
WBGene00229964	0	3.132466789	0.234	0.002	0	0	2.398749721	0.172	0.004	0	0	0	Bm9703
WBGene00268486	0	5.720008055	0.69	0.025	0	0	4.885254797	0.742	0.062	0	0	0	Bm17343
WBGene00268487	0	2.077728843	0.118	0.001	0	1.13E-275	1.783727953	0.106	0.002	1.18E-271	1.13E-275	0	Bm17344
WBGene00221154	0	3.02342218	0.215	0.003	0	0	2.990860617	0.211	0.008	0	0	0	Bm893
WBGene00220302	0	5.934263112	0.757	0.033	0	0	5.039515299	0.774	0.089	0	0	0	Bm41
WBGene00220458	0	3.645278432	0.296	0.005	0	0	3.4234751	0.321	0.015	0	0	0	Bm197
WBGene00229281	0	3.976552948	0.35	0.004	0	0	3.501487695	0.322	0.008	0	0	0	Bm9020	Is predicted to encode a protein with the following domains: Zinc finger, C2H2 type; Zinc finger C2H2-type; and Zinc finger C2H2 superfamily.
WBGene00304198	0	3.965342306	0.274	0.002	0	0	3.621264709	0.261	0.005	0	0	0	Bm18579
WBGene00268496	0	2.015987131	0.118	0.001	0	0	2.290357516	0.138	0.002	0	0	0	Bm17353	Is predicted to encode a protein with the following domain: Zinc finger C2H2 superfamily.
WBGene00268503	0	4.222880801	0.284	0.006	0	0	3.898326852	0.31	0.02	0	0	0	Bm17360
WBGene00268507	0	3.48444748	0.253	0.002	0	0	2.832517381	0.186	0.002	0	0	0	Bm17364	Is predicted to encode a protein with the following domains: Zinc finger, C2H2 type; Zinc finger C2H2-type; and Zinc finger C2H2 superfamily.
WBGene00230922	0	6.489644609	0.844	0.056	0	0	5.220650646	0.873	0.15	0	0	0	Bm10661	Is affected by ivermectin based on RNA-seq studies
WBGene00230925	0	2.86429636	0.208	0.004	0	2.19E-284	2.347824584	0.152	0.006	2.27E-280	2.19E-284	0	Bm10664	Is predicted to encode a protein with the following domains: Zinc finger, C2H2 type; Zinc finger C2H2-type; and Zinc finger C2H2 superfamily
WBGene00255710	0	6.03708504	0.839	0.052	0	0	4.804005084	0.819	0.134	0	0	0	Bm17068
WBGene00230892	0	5.805794886	0.494	0.003	0	0	5.348183328	0.436	0.01	0	0	0	Bm10631
WBGene00228174	0	3.557971808	0.241	0.001	0	0	3.49023221	0.228	0.003	0	0	0	Bm7913	Is affected by ivermectin based on RNA-seq studies.
WBGene00220489	0	5.955710049	0.761	0.035	0	0	4.774931043	0.78	0.097	0	0	0	Bm228	Is affected by ivermectin based on RNA-seq studies.
WBGene00233689	0	3.459734963	0.206	0.001	0	0	3.22697819	0.192	0.004	0	0	0	Bm13428
WBGene00220275	0	3.361083218	0.194	0.001	0	0	2.962543207	0.164	0.002	0	0	0	Bm14	Is predicted to encode a protein with the following domains: Zinc finger, C2H2 type; Zinc finger C2H2-type; and Zinc finger C2H2 superfamily.
WBGene00268940	0	3.8505322	0.265	0.002	0	0	3.347560502	0.228	0.005	0	0	0	Bm17798	Is predicted to encode a protein with the following domains: Zinc finger C2H2-type and Zinc finger C2H2 superfamily.
WBGene00268948	0	3.071390719	0.182	0.001	0	0	2.915802822	0.166	0.001	0	0	0	Bm17806	Bma-che-1.8; Is predicted to encode a protein with the following domains: Zinc finger, C2H2 type; Zinc finger C2H2-type; and Zinc finger C2H2 superfamily.
WBGene00268952	0	3.669318412	0.258	0.001	0	0	3.167086486	0.193	0.003	0	0	0	Bm17810	Is predicted to encode a protein with the following domains: Zinc finger, C2H2 type; Zinc finger C2H2-type; and Zinc finger C2H2 superfamily
WBGene00230845	0	5.360434881	0.426	0.003	0	0	4.617582371	0.348	0.006	0	0	0	Bm10584	Bma-che-1.3; Is predicted to encode a protein with the following domains: Zinc finger, C2H2 type; Zinc finger C2H2-type; and Zinc finger C2H2 superfamily
WBGene00268962	0	4.074935695	0.286	0.002	0	0	3.472825824	0.197	0.004	0	0	0	Bm17820	Bma-che-1.7; Is predicted to encode a protein with the following domains: Zinc finger, C2H2 type; Zinc finger C2H2-type; and Zinc finger C2H2 superfamily.
WBGene00268963	0	3.40248729	0.203	0.001	0	0	3.137998065	0.204	0.002	0	0	0	Bm17821	Is predicted to encode a protein with the following domains: Zinc finger, C2H2 type; Zinc finger C2H2-type; and Zinc finger C2H2 superfamily.
WBGene00222604	0	5.714279793	0.496	0.003	0	0	5.088731227	0.432	0.007	0	0	0	Bm2343	Enriched in digestive tract based on proteomic studies. Is predicted to encode a protein with the following domains: Ground-like domain; Zinc finger, C2H2 type; Ground-like domain; Zinc finger C2H2-type; and Zinc finger C2H2 superfamily.
WBGene00268981	0	4.085044027	0.288	0.002	0	0	3.716841844	0.27	0.004	0	0	0	Bm17839	Is predicted to encode a protein with the following domains: Zinc finger, C2H2 type; C2H2-type zinc finger; Zinc finger C2H2-type; and Zinc finger C2H2 superfamily.
WBGene00222822	0	4.954820559	0.407	0.018	0	0	4.365036209	0.378	0.031	0	0	0	Bma-sphk-1	Predicted to enable NAD+ kinase activity
WBGene00268985	0	3.039778875	0.168	0.001	0	0	2.425582232	0.146	0.001	0	0	0	Bm17843	Is predicted to encode a protein with the following domains: C2H2-type zinc finger; Zinc finger, C2H2 type; Zinc finger C2H2-type; and Zinc finger C2H2 superfamily.
WBGene00268987	0	3.755694307	0.248	0.004	0	0	3.321546315	0.237	0.006	0	0	0	Bm17845	Is predicted to encode a protein with the following domains: Zinc finger, C2H2 type; Zinc finger C2H2-type; and Zinc finger C2H2 superfamily
WBGene00230108	0	2.645995261	0.158	0.002	0	0	2.468254912	0.143	0.003	0	0	0	Bm9847	Is predicted to encode a protein with the following domains: Zinc finger, C2H2 type; Zinc finger C2H2-type; and Zinc finger C2H2 superfamily.
WBGene00230462	0	3.338085011	0.222	0.003	0	0	2.86188406	0.179	0.004	0	0	0	Bm10201
WBGene00268990	0	2.511459956	0.139	0.002	0	2.23E-307	2.232522786	0.122	0.003	2.31E-303	2.23E-307	0	Bm17848	Bma-che-1.5; Is predicted to encode a protein with the following domains: Zinc finger, C2H2 type; Zinc finger C2H2-type; and Zinc finger C2H2 superfamily
WBGene00268991	0	4.612877645	0.395	0.003	0	0	4.0405336	0.333	0.01	0	0	0	Bm17849	Is predicted to encode a protein with the following domains: Zinc finger, C2H2 type; Zinc finger C2H2-type; and Zinc finger C2H2 superfamily.
WBGene00268992	0	3.072192541	0.18	0.001	0	0	2.826398434	0.162	0.002	0	0	0	Bm17850	Bma-che-1.2; Is predicted to encode a protein with the following domains: Zinc finger, C2H2 type; Zinc finger C2H2-type; and Zinc finger C2H2 superfamily
WBGene00268599	0	3.750321008	0.229	0.003	0	0	3.531567228	0.27	0.007	0	0	0	Bm17456	Is predicted to encode a protein with the following domains: Zinc finger, C2H2 type; Zinc finger C2H2-type; and Zinc finger C2H2 superfamily
WBGene00268601	0	2.610472812	0.144	0	0	0	2.324321235	0.139	0.001	0	0	0	Bm17458	Is predicted to encode a protein with the following domains: Zinc finger, C2H2 type; Zinc finger C2H2-type; and Zinc finger C2H2 superfamily.
WBGene00229641	0	6.37186156	0.943	0.129	0	0	5.288220158	0.948	0.264	0	0	0	Bma-srp-2	Predicted to enable serine-type endopeptidase inhibitor activity. Predicted to be located in extracellular space
WBGene00268714	0	2.120332129	0.113	0.001	0	0	2.074571706	0.101	0.001	0	0	0	Bm17571	Is predicted to encode a protein with the following domains: Zinc finger, C2H2 type; Zinc finger C2H2-type; and Zinc finger C2H2 superfamily.
WBGene00220492	0	5.823842712	0.688	0.027	0	0	5.212287339	0.671	0.058	0	0	0	Bm231	Is affected by ivermectin based on RNA-seq studies.
WBGene00268730	0	2.456199562	0.149	0.001	0	0	2.365308963	0.124	0.001	0	0	0	Bm17587	Is predicted to encode a protein with the following domains: Zinc finger C2H2-type and Zinc finger C2H2 superfamily.
WBGene00268218	0	2.612624955	0.156	0.001	0	0	2.638575941	0.155	0.001	0	0	0	Bm17074	Is predicted to encode a protein with the following domains: Zinc finger C2H2-type and Zinc finger C2H2 superfamily.
WBGene00268219	0	4.811642111	0.442	0.004	0	0	4.320534647	0.387	0.013	0	0	0	Bm17075	Is predicted to encode a protein with the following domains: Zinc finger, C2H2 type; Zinc finger C2H2-type; and Zinc finger C2H2 superfamily.
WBGene00229080	3.95E-250	3.385501945	0.324	0.028	4.10E-246	1.36E-195	2.961951843	0.322	0.047	1.41E-191	1.36E-195	7.89E-250	Bm8819
WBGene00223491	1.32E-136	1.849472867	0.109	0.005	1.37E-132	6.97E-160	1.939842195	0.113	0.007	7.24E-156	1.32E-136	1.39E-159	Bma-nas-14	Predicted to enable metalloendopeptidase activity and zinc ion binding activity. Predicted to be involved in proteolysis.
WBGene00224752	2.82E-153	2.684756233	0.199	0.017	2.93E-149	1.24E-144	2.17578446	0.183	0.02	1.29E-140	1.24E-144	5.65E-153	Bma-pept-3	Predicted to enable dipeptide transmembrane transporter activity and proton channel activity. Predicted to be involved in dipeptide transport and proton transmembrane transport. Predicted to be located in membrane
WBGene00268585	4.55E-77	1.890718308	0.239	0.044	4.73E-73	2.27E-77	1.712564592	0.279	0.071	2.36E-73	4.55E-77	4.55E-77	Bma-atgp-1.2	Predicted to enable catalytic activity. Predicted to be involved in carbohydrate metabolic process.
WBGene00224243	1.11E-65	1.757715127	0.144	0.02	1.15E-61	5.32E-69	1.725368145	0.145	0.024	5.53E-65	1.11E-65	1.06E-68	Bm3982	Predicted to enable transmembrane transporter activity. Predicted to be involved in transmembrane transport
WBGene00224794	3.38E-44	1.673239477	0.21	0.053	3.51E-40	3.37E-53	1.768639868	0.221	0.063	3.50E-49	3.38E-44	6.74E-53	Bm4533	Enriched in body wall based on proteomic studies
WBGene00226673	5.48E-44	1.756407961	0.444	0.201	5.69E-40	3.13E-37	1.529812667	0.418	0.224	3.25E-33	3.13E-37	1.10E-43	Bma-crt-1	Predicted to enable calcium ion binding activity and unfolded protein binding activity. Predicted to be involved in protein folding. Predicted to be located in endoplasmic reticulum
WBGene00225813	2.76E-22	1.375052415	0.113	0.03	2.86E-18	1.27E-32	1.18411084	0.125	0.033	1.32E-28	2.76E-22	2.54E-32	Bm5552	Predicted to enable calcium ion binding activity.
WBGene00234288	2.62E-31	1.421272295	0.234	0.079	2.72E-27	2.47E-26	1.390549097	0.225	0.095	2.56E-22	2.47E-26	5.23E-31	Bm14027	Predicted to enable phosphomannomutase activity. Predicted to be involved in GDP-mannose biosynthetic process
WBGene00269140	1.69E-12	0.480594842	0.298	0.164	1.76E-08	8.62E-29	0.855032514	0.436	0.243	8.95E-25	1.69E-12	1.72E-28	Bm17998
WBGene00225831	1.83E-21	0.59912536	0.865	0.721	1.90E-17	3.31E-23	0.439308925	0.906	0.817	3.43E-19	1.83E-21	6.61E-23	Bma-tre-2	Predicted to enable alpha,alpha-trehalase activity.
WBGene00225909	7.36E-11	0.726648889	0.109	0.043	7.64E-07	1.75E-21	1.065749957	0.139	0.05	1.82E-17	7.36E-11	3.51E-21	Bm5648	Is predicted to encode a protein with the following domain: Fukutin-related.
WBGene00224863	4.37E-20	1.226995521	0.151	0.051	4.54E-16	1.80E-11	0.87788658	0.131	0.062	1.87E-07	1.80E-11	8.75E-20	Bm4602	Predicted to be located in endoplasmic reticulum
WBGene00230319	4.02E-18	1.179514672	0.187	0.074	4.18E-14	4.00E-19	1.125327168	0.193	0.088	4.15E-15	4.02E-18	8.00E-19	Bma-pqn-35
WBGene00224891	1.38E-07	0.614113434	0.116	0.055	0.001430756	5.52E-13	0.832410382	0.139	0.064	5.73E-09	1.38E-07	1.10E-12	Bma-pdi-3	Predicted to enable protein disulfide isomerase activity.
WBGene00233922	8.33E-13	0.910054986	0.184	0.085	8.65E-09	8.09E-08	0.995450484	0.164	0.098	0.000839668	8.09E-08	1.67E-12	Bm13661	Predicted to enable ATP binding activity and ATP hydrolysis activity.
WBGene00228355	7.42E-09	0.512470981	0.243	0.141	7.71E-05	1.14E-10	0.656225321	0.254	0.157	1.19E-06	7.42E-09	2.28E-10	Bm8094
WBGene00234347	1.60E-06	0.656894542	0.139	0.076	0.016614284	6.64E-10	0.679331848	0.167	0.092	6.89E-06	1.60E-06	1.33E-09	Bm14086	Predicted to enable electron transfer activity and flavin adenine dinucleotide binding activity.
WBGene00222697	7.74E-10	0.931626166	0.217	0.121	8.04E-06	3.04E-06	0.591911928	0.209	0.141	0.031581285	3.04E-06	1.55E-09	Bma-tmem-131	Is predicted to encode a protein with the following domains: Transmembrane protein 131-like N-terminal; Immunoglobulin-like fold; Transmembrane protein 131-like, N-terminal; and Transmembrane protein 131-like.
WBGene00227084	1.79E-08	0.772110899	0.13	0.062	0.000186242	1.09E-06	0.54228324	0.136	0.079	0.011331483	1.09E-06	3.59E-08	Bma-manf-1	Enriched in reproductive tract based on proteomic studies. Is affected by ivermectin based on RNA-seq studies. Is predicted to encode a protein with the following domains: ARMET, C-terminal; ARMET, C-terminal; and SAP domain superfamily.
WBGene00220425	7.89E-07	0.537523683	0.331	0.232	0.008196103	1.85E-07	0.52641131	0.401	0.309	0.001917108	7.89E-07	3.69E-07	Bm164	Bm164
