## Supplementary material for "Resolving the origins of secretory products and anthelmintic responses in a human parasitic nematode at single-cell resolution": Fig3-D3

cel_gene_id	sample	expression	bma_ortho
WBGene00019298	Large	1.15468562	WBGene00225017
WBGene00022044	Large	1.154663499	WBGene00227248
WBGene00019368	Large	1.154633396	NA
WBGene00022099	Large	1.154675586	NA
WBGene00003008	Large	1.150622198	WBGene00220960
WBGene00015658	Large	1.154063991	WBGene00222377
WBGene00022678	Large	1.154650411	NA
WBGene00017597	Large	1.154672193	WBGene00223710
WBGene00017921	Large	1.154349397	NA
WBGene00003976	Large	1.150324369	NA
WBGene00235273	Large	1.150743788	NA
WBGene00003754	Large	1.153067678	NA
WBGene00022622	Large	1.154691617	NA
WBGene00021497	Large	1.150451552	WBGene00228361
WBGene00015619	Large	1.150139106	WBGene00222341
WBGene00008366	Large	1.150264178	NA
WBGene00000906	Large	1.153801782	WBGene00223793
WBGene00010317	Large	1.153039553	NA
WBGene00001403	Large	1.154353637	NA
WBGene00010484	Large	1.152534231	WBGene00224998
WBGene00011258	Large	1.154627823	WBGene00223638
WBGene00008760	Large	1.152655349	WBGene00223608
WBGene00220032	Large	1.15408194	NA
WBGene00011128	Large	1.154444335	WBGene00234253
WBGene00009551	Large	1.154566232	WBGene00224186
WBGene00007866	Large	1.153387479	NA
WBGene00044737	Large	1.153017107	WBGene00224972
WBGene00016879	Large	1.15448929	NA
WBGene00021914	Large	1.154413004	WBGene00227103
WBGene00022347	Large	1.154664806	WBGene00227426
WBGene00003941	Large	1.153099599	NA
WBGene00022167	Large	1.15465904	WBGene00227326
WBGene00021818	Large	1.154604697	NA
WBGene00006452	Large	1.152160194	WBGene00230507
WBGene00189944	Large	1.15459219	NA
WBGene00011953	Large	1.153644897	WBGene00255463
WBGene00020530	Large	1.154036906	WBGene00228525
WBGene00018675	Large	1.151065488	WBGene00224509
WBGene00016195	Large	1.154441688	NA
WBGene00020436	Large	1.154581569	NA
WBGene00015638	Large	1.152370285	NA
WBGene00015735	Large	1.154680305	WBGene00222429
WBGene00015158	Large	1.150425604	NA
WBGene00003102	Large	1.151156269	WBGene00222332
WBGene00015755	Large	1.154627635	NA
WBGene00017042	Large	1.151067132	NA
WBGene00011365	Large	1.154679062	NA
WBGene00011366	Large	1.152940419	NA
WBGene00011871	Large	1.151694564	WBGene00226132
WBGene00011871	Large	1.151694564	WBGene00230127
WBGene00003589	Large	1.154064728	NA
WBGene00012644	Large	1.154647051	WBGene00226705
WBGene00012922	Large	1.152036372	WBGene00224860
WBGene00001235	Large	1.152329273	WBGene00226773
WBGene00007021	Large	1.151399036	WBGene00222610
WBGene00013541	Large	1.152592145	NA
WBGene00013577	Large	1.15217933	NA
WBGene00015474	Large	1.153099972	NA
WBGene00019319	Large	1.154678024	NA
WBGene00001461	Large	1.154677243	NA
WBGene00018025	Large	1.152605359	NA
WBGene00001052	Large	1.153725918	WBGene00223643
WBGene00006826	Large	1.154690837	WBGene00223627
WBGene00015382	Large	1.151815834	NA
WBGene00016975	Large	1.150565588	NA
WBGene00006671	Large	1.154144378	WBGene00223026
WBGene00018462	Large	1.151426543	NA
WBGene00017421	Large	1.153334225	WBGene00223589
WBGene00006764	Large	1.152511704	WBGene00227801
WBGene00016189	Large	1.153622285	NA
WBGene00016034	Large	1.153151274	NA
WBGene00001863	Large	1.152356518	NA
WBGene00010341	Large	1.151586951	NA
WBGene00001202	Large	1.154542262	NA
WBGene00164971	Large	1.154684029	NA
WBGene00008598	Large	1.151071901	WBGene00231811
WBGene00008460	Large	1.151985201	NA
WBGene00002151	Large	1.152453454	WBGene00231925
WBGene00010940	Large	1.154594893	NA
WBGene00010724	Large	1.153876424	NA
WBGene00006674	Large	1.153599483	WBGene00225711
WBGene00015586	Large	1.150524567	NA
WBGene00021024	Large	1.154661509	NA
WBGene00018921	Large	1.153204107	NA
WBGene00044897	Large	1.153302184	NA
WBGene00021008	Large	1.151335638	NA
WBGene00017398	Large	1.153607301	NA
WBGene00022131	Large	1.154394146	NA
WBGene00022115	Large	1.154461618	WBGene00227294
WBGene00022118	Large	1.150151143	WBGene00227296
WBGene00000205	Large	1.152591719	WBGene00225295
WBGene00021641	Large	1.150597887	NA
WBGene00015631	Large	1.150537142	NA
WBGene00015973	Large	1.154671663	NA
WBGene00016735	Large	1.152136365	WBGene00229350
WBGene00017240	Large	1.154622441	WBGene00223446
WBGene00020660	Large	1.151535036	NA
WBGene00000636	Large	1.154591425	NA
WBGene00011380	Large	1.154221818	NA
WBGene00011033	Large	1.15127628	WBGene00225483
WBGene00009958	Large	1.153682073	WBGene00224556
WBGene00000177	Large	1.154520757	WBGene00225114
WBGene00009157	Large	1.15465274	NA
WBGene00006528	Large	1.152646911	WBGene00228567
WBGene00010731	Large	1.1545947	WBGene00225239
WBGene00005023	Large	1.15160565	WBGene00226246
WBGene00006633	Large	1.150590117	WBGene00226207
WBGene00007711	Large	1.152934769	WBGene00222621
WBGene00044413	Large	1.15278814	NA
WBGene00001980	Large	1.153749279	WBGene00226384
WBGene00011546	Large	1.150453036	NA
WBGene00013506	Large	1.153589231	WBGene00224174
WBGene00013506	Large	1.153589231	WBGene00225015
WBGene00013506	Large	1.153589231	WBGene00227709
WBGene00013506	Large	1.153589231	WBGene00233153
WBGene00000469	Large	1.15302668	WBGene00227960
WBGene00013970	Large	1.154507182	WBGene00229287
WBGene00020390	Large	1.15356709	NA
WBGene00023284	Large	1.153719718	NA
WBGene00022258	Large	1.1537657	WBGene00225166
WBGene00269426	Large	1.154661405	NA
WBGene00021558	Large	1.151698955	WBGene00226833
WBGene00015076	Large	1.150381523	NA
WBGene00015426	Large	1.150697434	NA
WBGene00004740	Large	1.154115763	WBGene00225981
WBGene00016926	Large	1.154380716	NA
WBGene00044342	Large	1.153504512	NA
WBGene00019448	Large	1.153676589	NA
WBGene00271820	Large	1.150508481	NA
WBGene00011002	Large	1.154051451	NA
WBGene00010109	Large	1.153755675	NA
WBGene00008334	Large	1.154599711	NA
WBGene00005976	Large	1.150780682	NA
WBGene00004359	Large	1.151313629	WBGene00223460
WBGene00011015	Large	1.15221193	NA
WBGene00007606	Large	1.154678108	WBGene00230785
WBGene00013906	Large	1.154692059	NA
WBGene00008265	Large	1.153859385	NA
WBGene00001986	Large	1.150368373	WBGene00225725
WBGene00000879	Large	1.153039752	WBGene00226950
WBGene00000879	Large	1.153039752	WBGene00227404
WBGene00000879	Large	1.153039752	WBGene00230067
WBGene00003702	Large	1.154507959	NA
WBGene00013365	Large	1.153244512	WBGene00227204
WBGene00021101	Large	1.154274367	NA
WBGene00021791	Large	1.153612709	NA
WBGene00018386	Large	1.154519504	NA
WBGene00086560	Large	1.154636419	NA
WBGene00021296	Large	1.154240449	NA
WBGene00017945	Large	1.153469225	NA
WBGene00015299	Large	1.150206021	NA
WBGene00015115	Large	1.152021006	NA
WBGene00020867	Large	1.150586016	WBGene00226319
WBGene00044667	Large	1.15455443	NA
WBGene00219672	Large	1.154681632	NA
WBGene00017220	Large	1.153524856	NA
WBGene00000383	Large	1.150483756	WBGene00222535
WBGene00019408	Large	1.154487547	NA
WBGene00002268	Large	1.153000633	WBGene00227909
WBGene00304189	Large	1.15322324	NA
WBGene00008438	Large	1.154247936	NA
WBGene00010880	Large	1.150575595	NA
WBGene00011884	Large	1.153002745	WBGene00234226
WBGene00007690	Large	1.153803584	NA
WBGene00000286	Large	1.154198755	WBGene00268704
WBGene00008404	Large	1.15360568	WBGene00269335
WBGene00011273	Large	1.153915015	WBGene00225664
WBGene00198692	Large	1.154134883	NA
WBGene00219589	Large	1.154407303	NA
WBGene00011524	Large	1.153358682	WBGene00225873
WBGene00009657	Large	1.152163328	WBGene00231873
WBGene00043054	Large	1.153017108	NA
WBGene00013164	Large	1.153231941	WBGene00227020
