## Supplementary material for "Resolving the origins of secretory products and anthelmintic responses in a human parasitic nematode at single-cell resolution": Fig4-D1

	Celltype
Signal Peptide	S	MS	MD	C	CA	IB	N
Yes	34 (43%)	69 (18%)	19 (7.5%)	32 (18.2%)	8 (15.1%)	19 (27.1%)	71 (14.3%)
No	45 (57%)	315 (82%)	235 (92.5%)	144 (81.8%)	45 (84.9%)	51 (72.9%)	427 (85.7%)
Total	79	384	254	176	53	70	498
