## Supplementary material for "Resolving the origins of secretory products and anthelmintic responses in a human parasitic nematode at single-cell resolution": Fig4-D2

	Celltype
TM Domains	S	MS	MD	C	CA	IB	N
0	46 (58.2%)	225 (58.6%)	184 (72.4%)	119 (67.6%)	36 (67.9%)	32 (45.7%)	287 (57.6%)
1	29 (36.7%)	89 (23.2%)	49 (19.3%)	38 (21.6%)	12 (22.6%)	24 (34.3%)	98 (19.7%)
2	1 (1.3%)	22 (5.7%)	4 (1.6%)	6 (3.4%)	0	3 (4.3%)	26 (5.2%)
3	1 (1.3%)	9 (2.3%)	6 (2.4%)	3 (1.7%)	1 (1.9%)	1 (1.4%)	13 (2.6%)
4	0	8 (2.1%)	4 (1.6%)	4 (2.3%)	1 (1.9%)	2 (2.9%)	14 (2.8%)
5	0	4 (1%)	4 (1.6%)	2 (1.1%)	0	1 (1.4%)	7 (1.4%)
6	0	5 (1.3%)	0	1 (0.6%)	0	1 (1.4%)	13 (2.6%)
7	0	9 (2.3%)	3 (1.2%)	0	0	2 (2.9%)	15 (3%)
8	0	3 (0.8%)	0	0	0	1 (1.4%)	4 (0.8%)
9	0	3 (0.8%)	0	1 (0.6%)	0	0	0
10	0	0	0	0	0	1 (1.4%)	4 (0.8%)
11	1 (1.3%)	3 (0.8%)	0	1 (0.6%)	2 (3.8%)	2 (2.9%)	7 (1.4%)
12	0	1 (0.3%)	0	1 (0.6%)	1 (1.9%)	0	6 (1.2%)
13	1 (1.3%)	1 (0.3%)	0	0	0	0	0
15	0	0	0	0	0	0	1 (0.2%)
16	0	1 (0.3%)	0	0	0	0	1 (0.2%)
19	0	1 (0.3%)	0	0	0	0	1 (0.2%)
23	0	0	0	0	0	0	1 (0.2%)
Total	79	384	254	176	53	70	498
